# Operator model for evolutionary dynamics

**DOI:** 10.1101/2023.11.12.566730

**Authors:** Kangbien Park, Yonghee Bae

## Abstract

Drift, selection, and mutation are integral evolutionary factors. In this article, *operator model* is newly suggested to intuitively represent those evolutionary factors into mathematical operators, and to ultimately offer unconventional methodology for understanding evolutionary dynamics. To be specific, each of the drift, selection, and mutation was respectively interpreted as operator which in essence is a random matrix that acts upon the vector which contains population distribution information. The simulation results from the operator model coincided with the previous theoretical results for beneficial mutation accumulation rate in concurrent and successional regimes for asexually reproducing case. Furthermore, beneficial mutation accumulation in strong drift regime for asexually reproducing case was observed from the simulation while allowing the interactions of mutations with diverse selection coefficients. Lastly, methods to justify, reinforce, apply, and expand the operator model were discussed to scrutinize the implications of the model. With its unique characteristics, the operator model is expected to broaden perspective and to offer effective methodology for understanding the evolutionary process.
