## Supplementary material for "Operator model for evolutionary dynamics": Simulation Data

### Sheet: Sheet1
Concurrent and Successional regimes
Generation	N	s	m	regime		vel mean	std	p val	bin	alpha predicted
2000	10000	0.02	0.0002	concurrent	/	0.89117	0.128412	0.957846	30	166
2000	10000	0.03	0.0002	concurrent	/	0.828089	0.0904649	0.594071	30	109
2000	10000	0.02	2e-05	concurrent	/	1.26851	0.335734	0.807963	30	85
2000	10000	0.03	2e-05	concurrent	/	1.14633	0.221885	0.957846	30	56
6000	100000	0.005	0.0002	concurrent	/	0.669723	0.064261	0.957846	30	1078
6000	100000	0.01	0.0002	concurrent	/	0.691162	0.0524932	0.957846	30	534
2000	100000	0.02	0.0002	concurrent	/	0.722163	0.0658152	0.807963	30	265
2000	100000	0.03	0.0002	concurrent	/	0.669608	0.0555726	0.998839	30	175
4000	100000	0.005	2e-05	concurrent	/	0.996363	0.198854	0.957846	30	698
4000	100000	0.01	2e-05	concurrent	/	0.973797	0.140815	0.998839	30	345
2000	100000	0.02	2e-05	concurrent	/	0.954559	0.136741	0.98456	37	170
2000	100000	0.03	2e-05	concurrent	/	0.885468	0.0977678	0.957846	30	114
4000	100000	0.005	2e-06	concurrent	/	1.35646	0.471823	0.999891	16	384
8000	100000	0.01	2e-06	concurrent	/	1.13827	0.19697	0.957846	30	185
5000	100000	0.02	2e-06	concurrent	/	1.0497	0.154499	0.957846	30	91
5000	100000	0.03	2e-06	concurrent	/	0.971602	0.125259	0.957846	30	59
6000	10000000	0.005	2e-06	concurrent	/	0.910428	0.116796	0.957846	30	1106
6000	10000000	0.01	2e-06	concurrent	/	0.881892	0.0754694	0.98456	37	551
6000	10000000	0.02	2e-06	concurrent	/	0.812604	0.0460032	0.98456	37	274
6000	10000000	0.03	2e-06	concurrent	/	0.714369	0.0356132	0.807963	30	184
12000	10000000	0.005	2e-07	concurrent	/	0.9841	0.111489	0.998839	30	729
5000	10000000	0.01	2e-07	concurrent	/	0.985437	0.127859	0.807963	30	364
2000	10000000	0.02	2e-07	concurrent	/	0.976454	0.133242	0.807963	30	181
2000	10000000	0.03	2e-07	concurrent	/	0.925531	0.092857	0.983137	20	120
12000	10000000	0.005	2e-08	concurrent	/	1.06365	0.207785	0.807963	30	412
12000	10000000	0.01	2e-08	concurrent	/	1.02077	0.133354	0.957846	30	202
6000	10000000	0.02	2e-08	concurrent	/	0.977532	0.119665	0.957846	30	100
10000	10000000	0.03	2e-08	concurrent	/	0.865745	0.0592315	0.957846	30	65
8000	100000000	0.005	2e-07	concurrent	/	0.938638	0.111018	0.807963	30	1121
6000	100000000	0.01	2e-07	concurrent	/	0.916572	0.0860298	0.957846	30	559
6000	100000000	0.02	2e-07	concurrent	/	0.842825	0.0507782	0.722757	37	278
6000	100000000	0.03	2e-07	concurrent	/	0.757497	0.0348029	0.957846	30	185
7500	100000000	0.005	2e-08	concurrent	/	0.988704	0.172436	0.807963	30	747
12000	100000000	0.01	2e-08	concurrent	/	0.921825	0.0379926	0.952256	30	371
7500	100000000	0.02	2e-08	concurrent	/	0.906331	0.055228	0.926019	37	185
6000	100000000	0.03	2e-08	concurrent	/	0.85251	0.043909	0.995532	25	122
10000	100000000	0.005	2e-09	concurrent	/	1.05091	0.23237	0.807963	30	425
6000	100000000	0.01	2e-09	concurrent	/	1.01132	0.205491	0.392945	30	211
6000	100000000	0.02	2e-09	concurrent	/	0.971858	0.109849	0.998839	30	105
4000	100000000	0.03	2e-09	concurrent	/	0.947594	0.104858	0.998839	30	69
100000	10000	0.01	2e-07	successional	/	1.20435	0.793167	0.999891	16
100000	10000	0.02	2e-07	successional	/	1.14812	0.52715	0.951437	30
100000	10000	0.03	2e-07	successional	/	1.07648	0.441976	0.957846	30
100000	10000	0.04	2e-07	successional	/	0.982005	0.31615	0.999891	16
50000	10000	0.01	4e-07	successional	/	1.21346	0.665021	0.951437	30
50000	10000	0.02	4e-07	successional	/	1.15562	0.536198	0.999891	16
50000	10000	0.03	4e-07	successional	/	1.05468	0.400216	0.998839	30
50000	10000	0.04	4e-07	successional	/	0.983058	0.356007	0.998839	30
50000	10000	0.01	6e-07	successional	/	1.25568	0.660726	0.951437	30
50000	10000	0.02	6e-07	successional	/	1.08237	0.43102	0.807963	30
50000	10000	0.03	6e-07	successional	/	1.01942	0.336496	0.894447	37
50000	10000	0.04	6e-07	successional	/	0.906718	0.251452	0.98456	37
50000	10000	0.01	8e-07	successional	/	1.12095	0.49866	0.951437	30
50000	10000	0.02	8e-07	successional	/	1.06879	0.351915	0.957846	30
50000	10000	0.03	8e-07	successional	/	0.95188	0.251095	1	30
50000	10000	0.04	8e-07	successional	/	0.85166	0.194074	0.807963	30
Strong Drift regime
N	m=1e-03, s=5e-04	m=1e-03, s=2e-03	m=2e-02, s=5e-04	m=2e-02, s=2e-03
50	1.61323e-07	6.40126e-07	4.2566e-06	1.6748e-05
300	1.77262e-07	6.57356e-07	5.83669e-06	2.35299e-05
500	1.78104e-07	6.75798e-07	6.13342e-06	2.464e-05
1000	2.02405e-07	8.84874e-07	6.60024e-06	2.64541e-05
3000	2.58358e-07	1.38096e-06	7.03122e-06	2.90211e-05
5000	2.72136e-07	1.78519e-06	7.18101e-06	2.97411e-05
7000	2.94162e-07	1.90663e-06	7.16474e-06	2.95223e-05
10000	3.09959e-07	2.26108e-06	6.96341e-06	2.97998e-05
m	N=1e03, s=5e-04	N=1e03, s=2e-03	N=1e04, s=5-04	N=1e04, s=2e-03
0.001	2.04398e-07	8.84874e-07	1.53129e-07	2.00932e-06
0.004	1.03314e-06	4.69784e-06	1.23275e-06	6.56605e-06
0.007	2.03662e-06	8.5557e-06	2.37426e-06	1.08253e-05
0.01	3.03708e-06	1.24747e-05	3.50434e-06	1.542e-05
0.013	4.13153e-06	1.67654e-05	4.45533e-06	1.98951e-05
0.016	5.19585e-06	2.07729e-05	5.80617e-06	2.42309e-05
0.02	6.60827e-06	2.65496e-05	7.34272e-06	3.05278e-05
s	N=1e03, m=1e-03	N=1e03, m=2e-02	N=1e04, m=1e-03	N=1e04, m=2e-02
0.0001	4.02804e-08	1.31579e-06	2.42109e-08	1.45929e-06
0.0004	1.63895e-07	5.27222e-06	1.16559e-07	5.56301e-06
0.0007	2.83839e-07	9.15254e-06	2.32481e-07	9.92071e-06
0.001	4.17649e-07	1.32543e-05	4.35942e-07	1.43848e-05
0.0013	5.30022e-07	1.71235e-05	7.66209e-07	1.89475e-05
0.0016	7.0479e-07	2.10454e-05	1.10891e-06	2.33866e-05
0.002	9.6026e-07	2.689e-05	1.77533e-06	3.05278e-05
Moreover data
strong drift s										strong drift m										strong drift N
scr	simulation mean rate for 300 iteration									m	simulation mean rate for 300 iteration									N	simulation mean rate for 300 iteration
0.0001	4.02804e-08									0	0									50	1.61323e-07
0.00015	6.43674e-08									0.0001	1.25469e-08									300	1.77262e-07
0.0002	8.16735e-08									0.0002	3.25501e-08									600	1.99393e-07
0.00025	1.04406e-07									0.0003	4.9692e-08									900	2.02953e-07
0.0003	1.24623e-07									0.0004	5.57847e-08									1200	2.13233e-07
0.00035	1.48583e-07									0.0005	8.94353e-08									1500	2.14189e-07
0.0004	1.63895e-07									0.0006	1.13781e-07									1800	2.28083e-07
0.00045	1.8967e-07									0.0007	1.38854e-07									2000	2.33416e-07
0.0005	1.99073e-07									0.0008	1.55362e-07									3000	2.58358e-07
0.00055	2.32307e-07									0.0009	1.83448e-07									4000	2.58296e-07
0.0006	2.43452e-07									0.001	2.10536e-07									5000	2.72136e-07
0.00065	2.71425e-07									0.0011	2.36339e-07									6000	2.92277e-07
0.0007	2.83839e-07									0.0012	2.60002e-07									7000	2.94162e-07
0.00075	3.12693e-07									0.0013	2.92513e-07									8000	2.98321e-07
0.0008	3.37725e-07									0.0014	3.20254e-07									9000	3.08132e-07
0.00085	3.596e-07									0.0015	3.43658e-07									10000	3.09959e-07
0.0009	3.81273e-07									0.0016	3.78284e-07									11000	3.21217e-07
0.00095	3.79981e-07									0.0017	3.82672e-07									13000	3.27532e-07
0.001	4.17649e-07									0.0018	4.16747e-07									14000	3.39554e-07
0.00105	4.37402e-07									0.0019	4.49681e-07									15000	3.31386e-07
0.0011	4.73936e-07									0.002	4.79022e-07									16000	3.43117e-07
0.00115	5.00426e-07									0.0021	5.27079e-07									17000	3.50215e-07
0.0012	5.27259e-07									0.0022	5.38192e-07									18000	3.49083e-07
0.00125	5.37116e-07									0.0023	5.68091e-07									19000	3.51713e-07
0.0013	5.30022e-07									0.0024	6.11291e-07									20000	3.47326e-07
0.00135	5.93164e-07									0.0025	6.3597e-07									22500	3.70315e-07
0.0014	6.23327e-07									0.0026	6.45655e-07									25000	3.65454e-07
0.00145	6.29294e-07									0.0027	6.95477e-07									27500	3.67795e-07
0.0015	6.55207e-07									0.0028	7.29264e-07									30000	3.68828e-07
0.00155	6.9692e-07									0.0029	7.50491e-07
0.0016	7.0479e-07									0.003	7.90851e-07
0.00165	7.8082e-07									0.0031	8.20695e-07
0.0017	7.84991e-07									0.0032	8.40903e-07
0.00175	8.39526e-07									0.0033	8.85587e-07
0.0018	8.22692e-07									0.0034	9.01938e-07
0.00185	8.32771e-07									0.0035	9.53604e-07
0.0019	9.21625e-07									0.0036	9.61037e-07
0.00195	9.36466e-07									0.0037	1.01291e-06
0.002	9.6026e-07									0.0038	1.02817e-06
										0.0039	1.08124e-06
										0.004	1.0961e-06
large s behavior which is not dealt with in the article
N=1E03									N=3E04									N=1E04
scr	simulation mean rate for 100 iteration								scr	simulation mean rate for 100 iteration								scr	simulation mean rate for 100 iteration
0.0005	2.04903e-07								0.0005	3.25838e-07								0.0005	2.97649e-07
0.002	9.87326e-07								0.002	2.95259e-06								0.002	2.17988e-06
0.005	3.5266e-06								0.0035	7.37332e-06								0.0035	5.36749e-06
0.008	7.04427e-06								0.005	1.35713e-05								0.005	1.01018e-05
0.01	1.09447e-05								0.0065	2.17472e-05								0.0065	1.62035e-05
0.012	1.46816e-05								0.008	3.13563e-05								0.008	2.28616e-05
0.015	2.06137e-05								0.01	4.41281e-05								0.01	3.25271e-05
0.018	2.84908e-05								0.012	6.06925e-05								0.012	4.49235e-05
0.02	3.37503e-05								0.014	7.68443e-05								0.014	5.66111e-05
									0.016	9.34525e-05								0.016	6.75963e-05
									0.018	0.000112632								0.018	8.10566e-05
									0.02	0.00013143								0.02	9.49904e-05
